# Notch-Jagged signaling complex defined by an interaction mosaic

**DOI:** 10.1101/2021.02.19.432005

**Authors:** Matthieu R. Zeronian, Oleg Klykov, Júlia Portell i de Montserrat, Maria J. Konijnenberg, Anamika Gaur, Richard A. Scheltema, Bert J.C. Janssen

**Affiliations:** Crystal and Structural Chemistry, Bijvoet Center for Biomolecular Research, Department of Chemistry, Faculty of Science, Utrecht University, Padualaan 8, 3584 CH Utrecht, The Netherlands; Biomolecular Mass Spectrometry and Proteomics, Bijvoet Center for Biomolecular Research and Utrecht Institute for Pharmaceutical Sciences, Utrecht University, Padualaan 8, 3584 CH Utrecht, The Netherlands.; Netherlands Proteomics Centre, Padualaan 8, 3584 CH Utrecht, The Netherlands.

**Keywords:** Notch1, Jagged1, cell signaling, EGF repeats, protein-protein interaction, glycoprotein, cross-linking mass spectrometry, XlinkX/PD, PhoX

## Abstract

The Notch signaling system links cellular fate to that of its neighbors, driving proliferation, apoptosis, and cell differentiation in metazoans, whereas dysfunction leads to debilitating developmental disorders and cancers. Other than a five-by-five domain complex, it is unclear how the 40 extracellular domains of the Notch1 receptor collectively engage the 19 domains of its canonical ligand Jagged1 to activate Notch1 signaling. Here, using cross-linking mass spectrometry (XL-MS), biophysical and structural techniques on the full extracellular complex and targeted sites,we identify five distinct regions, two on Notch1 and three on Jagged1, that form an interaction network.The Notch1 membrane-proximal regulatory region individually binds to the established Notch1 epidermal growth factor (EGF) 8-13 and Jagged1 C2-EGF3 activation sites, as well as to two additional Jagged1 regions, EGF 8-11 and cysteine-rich domain (CRD). XL-MS and quantitative interaction experiments show that the three Notch1 binding sites on Jagged1 also engage intramolecularly.These interactions, together with Notch1 and Jagged1 ectodomain dimensions and flexibility determined by small-angle X-ray scattering (SAXS), support the formation of backfolded architectures. Combined, the data suggest that critical Notch1 and Jagged1 regions are not distal, but engage directly to control Notch1 signaling, thereby redefining the Notch1-Jagged1 activation mechanism and indicating new routes for therapeutic applications.
