## Supplementary Dataset 1 for "Notch-Jagged signaling complex defined by an interaction mosaic"

### Sheet: Description
Sheets
Crosslinks MT (inter | intra)	Contains all detected (inter / intra) crosslinks for the mouse Notch1 - mouse high-affinity mutant Jagged1 full ectodomain complex.
Crosslinks WT (inter | intra)	Contains all detected (inter / intra) crosslinks for the mouse Notch1 - mouse wild-type Jagged1 full ectodomain complex.
Column descriptions
Max. XlinkX Score	The best score collected for this combination of positions.
Crosslink type	Inter for between proteins and intra within a protein.
Sequence A	The amino acid sequence for peptide A.
Accession A	The protein accession number for peptide A.
Position A	The position of the crosslinking reagent in peptide A.
Sequence B	The amino acid sequence for peptide B.
Accession B	The protein accession number for peptide B.
Position B	The position of the crosslinking reagent in peptide B.
Crosslinker	The crosslinking reagent used for the experiment (internal name BS402 for the CSM and crosslink tables).
# CSMs	The number of fragmentation spectra resulting in the peptide pair identification.
Important notes
1.	Data was analyzed with Proteome Discoverer v2.5.0.400 with the associated stable release of XlinkX/PD (same version number). We utilized a fixed score cutoff of 30.
2.	The positions of the crosslinks have been adjusted compared to the raw-ouput to bring them in line with their real positions in the sequence. For: Jagged WT/MT (Q9QXX0) +28; Notch (Q01705) +8.
3.	This table contains only reproducible crosslinks, which are defined as detected in at least 2 out of 3 experiments.

### Sheet: Crosslinks MT (inter)
Max. XlinkX Score	Crosslink type	Sequence A	Accession A	Position A	Sequence B	Accession B	Position B	Crosslinker	# CSMs
115.83	Inter	LH[K]SHNECPSGQSCIPVLDDQCFVRPCTGVGECR	Q9QXX0	906	CLCPA[K]FNGLLCHILDYSFTGGAGR	Q01705	1419	PhoX	5
100.21	Inter	HGSC[K]LPGDCR	Q9QXX0	246	[K]HPIKR	Q01705	1628	PhoX	3
79.02	Inter	CESVINGCRG[K]PCKNGGVCAVASNTAR	Q01705	1314	HGSC[K]LPGDCR	Q9QXX0	246	PhoX	6
62	Inter	G[K]PCKNGGVCAVASNTAR	Q01705	1314	SQSGG[K]FTCDCNK	Q9QXX0	612	PhoX	1
58.98	Inter	CLCPA[K]FNGLLCHILDYSFTGGAGR	Q01705	1419	HGSC[K]LPGDCR	Q9QXX0	246	PhoX	3
55.6	Inter	HGSC[K]LPGDCR	Q9QXX0	246	HPI[K]R	Q01705	1632	PhoX	2
54.41	Inter	SGWTGVNCDVLSVSCEVAAQ[K]R	Q01705	1107	HGSC[K]LPGDCR	Q9QXX0	246	PhoX	1
52.93	Inter	AGGPCSFGSGSTPVIGGNTFNL[K]ASR	Q9QXX0	110	SGWTGVNCDVLSVSCEVAAQ[K]R	Q01705	1107	PhoX	1
52.68	Inter	[K]CTGDECNTYFK	Q9QXX0	65	[K]HPIK	Q01705	1628	PhoX	2
52.58	Inter	SGWTGVNCDVLSVSCEVAAQ[K]R	Q01705	1107	SQSGG[K]FTCDCNK	Q9QXX0	612	PhoX	1
47.14	Inter	SQSGG[K]FTCDCNK	Q9QXX0	612	[K]HPIK	Q01705	1628	PhoX	1
47.14	Inter	TCMEGWMGPDCN[K]AICR	Q9QXX0	231	[K]HPIK	Q01705	1628	PhoX	1
45.16	Inter	[K]CTGDECNTYFK	Q9QXX0	65	G[K]PCK	Q01705	1314	PhoX	2

### Sheet: Crosslinks MT (intra)
Max. XlinkX Score	Crosslink type	Sequence A	Accession A	Position A	Sequence B	Accession B	Position B	Crosslinker	# CSMs
147.51	Intra	CLCPA[K]FNGLLCHILDYSFTGGAGR	Q01705	1419	G[K]PCKNGGVCAVASNTAR	Q01705	1314	PhoX	45
141.98	Intra	NCSHL[K]DHCR	Q9QXX0	564	HGSC[K]LPGDCR	Q9QXX0	246	PhoX	5
135.81	Intra	IIDLVS[K]RDGNSSLIAAVAEVR	Q9QXX0	1041	HGSC[K]LPGDCR	Q9QXX0	246	PhoX	6
120.12	Intra	SP[K]CFNNGTCVDQVGGYTCTCPPGFVGER	Q01705	1237	G[K]PCKNGGVCAVASNTAR	Q01705	1314	PhoX	5
119.89	Intra	QWQTL[K]QNTGIAHFEYR	Q9QXX0	171	[K]CTGDECNTYFK	Q9QXX0	65	PhoX	1
119.42	Intra	LH[K]SHNECPSGQSCIPVLDDQCFVRPCTGVGECR	Q9QXX0	906	[K]CTGDECNTYFK	Q9QXX0	65	PhoX	1
118.5	Intra	RPL[K]NRTDAAAHHHHHH	Q9QXX0	1063	DDGNPV[K]EITDK	Q9QXX0	1029	PhoX	19
116.96	Intra	SYTLLVEAWDSSNDTIQPDSIIE[K]ASHSGMINPSR	Q9QXX0	154	LH[K]SHNECPSGQSCIPVLDDQCFVRPCTGVGECR	Q9QXX0	906	PhoX	4
114.6	Intra	IIDLVS[K]RDGNSSLIAAVAEVR	Q9QXX0	1041	SQSGG[K]FTCDCNK	Q9QXX0	612	PhoX	3
112.8	Intra	SC[K]NLIASYYCDCLPGWMGQNCDININDCLGQCQNDASCR	Q9QXX0	428	LH[K]SHNECPSGQSCIPVLDDQCFVRPCTGVGECR	Q9QXX0	906	PhoX	7
111.28	Intra	[K]CTGDECNTYFK	Q9QXX0	65	HGSC[K]LPGDCR	Q9QXX0	246	PhoX	8
109.86	Intra	YISSNVCGPHG[K]CK	Q9QXX0	604	[K]CTGDECNTYFK	Q9QXX0	65	PhoX	1
108.58	Intra	LH[K]SHNECPSGQSCIPVLDDQCFVRPCTGVGECR	Q9QXX0	906	VILDGA[K]WDDDCNTCQCLNGR	Q9QXX0	875	PhoX	4
104.75	Intra	VACS[K]VWCGPRPCR	Q9QXX0	894	HGSC[K]LPGDCR	Q9QXX0	246	PhoX	9
102.07	Intra	CLCPA[K]FNGLLCHILDYSFTGGAGR	Q01705	1419	GKPC[K]NGGVCAVASNTAR	Q01705	1317	PhoX	1
101.52	Intra	SQSGG[K]FTCDCNK	Q9QXX0	612	NCSHL[K]DHCR	Q9QXX0	564	PhoX	7
100.15	Intra	IIDLVS[K]RDGNSSLIAAVAEVR	Q9QXX0	1041	VACS[K]VWCGPRPCR	Q9QXX0	894	PhoX	11
98.37	Intra	G[K]PCKNGGVCAVASNTAR	Q01705	1314	[K]HPIK	Q01705	1628	PhoX	4
97.3	Intra	AGGPCSFGSGSTPVIGGNTFNL[K]ASRGNDR	Q9QXX0	110	QWQTL[K]QNTGIAHFEYR	Q9QXX0	171	PhoX	25
96.67	Intra	SC[K]NLIASYYCDCLPGWMGQNCDININDCLGQCQNDASCR	Q9QXX0	428	CVCPPQWTG[K]TCQLDANECEAKPCVNAR	Q9QXX0	407	PhoX	2
95.85	Intra	TCMEGWMGPDCN[K]AICR	Q9QXX0	231	VACS[K]VWCGPRPCR	Q9QXX0	894	PhoX	6
95.79	Intra	LH[K]SHNECPSGQSCIPVLDDQCFVRPCTGVGECR	Q9QXX0	906	HGSC[K]LPGDCR	Q9QXX0	246	PhoX	10
95.53	Intra	VACS[K]VWCGPRPCR	Q9QXX0	894	VCL[K]EYQSR	Q9QXX0	80	PhoX	1
95.4	Intra	LH[K]SHNECPSGQSCIPVLDDQCFVRPCTGVGECR	Q9QXX0	906	AGGPCSFGSGSTPVIGGNTFNL[K]ASR	Q9QXX0	110	PhoX	3
95.35	Intra	SQSGG[K]FTCDCNK	Q9QXX0	612	HGSC[K]LPGDCR	Q9QXX0	246	PhoX	4
89.75	Intra	VILDGA[K]WDDDCNTCQCLNGR	Q9QXX0	875	VACS[K]VWCGPRPCR	Q9QXX0	894	PhoX	16
89.26	Intra	YISSNVCGPHG[K]CK	Q9QXX0	604	HGSC[K]LPGDCR	Q9QXX0	246	PhoX	4
88.73	Intra	VACS[K]VWCGPRPCR	Q9QXX0	894	NCSHL[K]DHCR	Q9QXX0	564	PhoX	3
87.66	Intra	LH[K]SHNECPSGQSCIPVLDDQCFVRPCTGVGECR	Q9QXX0	906	QWQTL[K]QNTGIAHFEYR	Q9QXX0	171	PhoX	1
87.32	Intra	YISSNVCGPHG[K]CK	Q9QXX0	604	SQSGG[K]FTCDCNK	Q9QXX0	612	PhoX	3
86.87	Intra	DLVNDFYCDC[K]NGWK	Q9QXX0	694	HGSC[K]LPGDCR	Q9QXX0	246	PhoX	18
86.34	Intra	HGSC[K]LPGDCR	Q9QXX0	246	C[K]SQSGGK	Q9QXX0	606	PhoX	5
85.85	Intra	YISSNVCGPHG[K]CK	Q9QXX0	604	NCSHL[K]DHCR	Q9QXX0	564	PhoX	8
83.29	Intra	[K]CTGDECNTYFK	Q9QXX0	65	SSSLQPV[K]TK	Q9QXX0	945	PhoX	2
83.26	Intra	VACS[K]VWCGPRPCR	Q9QXX0	894	[K]CTGDECNTYFK	Q9QXX0	65	PhoX	2
83.21	Intra	VACS[K]VWCGPRPCR	Q9QXX0	894	SQSGG[K]FTCDCNK	Q9QXX0	612	PhoX	3
81.95	Intra	LH[K]SHNECPSGQSCIPVLDDQCFVRPCTGVGECR	Q9QXX0	906	TCQLDANECEA[K]PCVNAR	Q9QXX0	419	PhoX	2
81.67	Intra	NCSHL[K]DHCR	Q9QXX0	564	C[K]SQSGGK	Q9QXX0	606	PhoX	3
80.44	Intra	ASDYFC[K]CPEDYEGK	Q9QXX0	550	YISSNVCGPHG[K]CK	Q9QXX0	604	PhoX	4
80.07	Intra	VACS[K]VWCGPRPCR	Q9QXX0	894	SSSLQPV[K]TK	Q9QXX0	945	PhoX	14
80.07	Intra	TCQLDANECEA[K]PCVNAR	Q9QXX0	419	VACS[K]VWCGPRPCR	Q9QXX0	894	PhoX	3
79.77	Intra	LH[K]SHNECPSGQSCIPVLDDQCFVRPCTGVGECR	Q9QXX0	906	IIDLVS[K]RDGNSSLIAAVAEVR	Q9QXX0	1041	PhoX	1
79.02	Intra	ELSHVLHTNVVF[K]R	Q01705	1607	KHPI[K]R	Q01705	1632	PhoX	5
78.5	Intra	AGGPCSFGSGSTPVIGGNTFNL[K]ASR	Q9QXX0	110	[K]CTGDECNTYFK	Q9QXX0	65	PhoX	2
77.68	Intra	LH[K]SHNECPSGQSCIPVLDDQCFVRPCTGVGECR	Q9QXX0	906	TCMEGWMGPDCN[K]AICR	Q9QXX0	231	PhoX	9
76.83	Intra	HGSC[K]LPGDCRCQYGWQGLYCDK	Q9QXX0	246	TCMEGWMGPDCN[K]AICR	Q9QXX0	231	PhoX	64
76.59	Intra	[K]CTGDECNTYFK	Q9QXX0	65	VCL[K]EYQSR	Q9QXX0	80	PhoX	2
76.59	Intra	QWQTL[K]QNTGIAHFEYR	Q9QXX0	171	VCL[K]EYQSR	Q9QXX0	80	PhoX	1
76.1	Intra	RPL[K]NRTDAAAHHHHHH	Q9QXX0	1063	SSSLQPV[K]TK	Q9QXX0	945	PhoX	5
75.69	Intra	TCQLDANECEA[K]PCVNAR	Q9QXX0	419	YISSNVCGPHG[K]CK	Q9QXX0	604	PhoX	2
75.38	Intra	[K]CTGDECNTYFK	Q9QXX0	65	SQSGG[K]FTCDCNK	Q9QXX0	612	PhoX	2
75.38	Intra	ASDYFC[K]CPEDYEGK	Q9QXX0	550	SQSGG[K]FTCDCNK	Q9QXX0	612	PhoX	3
75.38	Intra	CQYGWQGLYCD[K]CIPHPGCVHGTCNEPWQCLCETNWGGQLCDK	Q9QXX0	264	LH[K]SHNECPSGQSCIPVLDDQCFVRPCTGVGECR	Q9QXX0	906	PhoX	1
74.74	Intra	YISSNVCGPHG[K]CK	Q9QXX0	604	VCL[K]EYQSR	Q9QXX0	80	PhoX	2
74.42	Intra	RPL[K]NRTDAAAHHHHHH	Q9QXX0	1063	HGSC[K]LPGDCR	Q9QXX0	246	PhoX	11
74.17	Intra	TCQLDANECEA[K]PCVNAR	Q9QXX0	419	HGSC[K]LPGDCR	Q9QXX0	246	PhoX	3
73.25	Intra	VACS[K]VWCGPRPCR	Q9QXX0	894	EITD[K]IIDLVSKR	Q9QXX0	1034	PhoX	11
72.55	Intra	NLNIL[K]NVSAEYSIYIACEPSLSANNEIHVAISAEDIRDDGNPVK	Q9QXX0	990	VACS[K]VWCGPRPCR	Q9QXX0	894	PhoX	28
72.55	Intra	VACS[K]VWCGPRPCR	Q9QXX0	894	YISSNVCGPHG[K]CK	Q9QXX0	604	PhoX	1
72.23	Intra	ASDYFC[K]CPEDYEGK	Q9QXX0	550	NCSHL[K]DHCR	Q9QXX0	564	PhoX	9
72.02	Intra	SYTLLVEAWDSSNDTIQPDSIIE[K]ASHSGMINPSR	Q9QXX0	154	VCL[K]EYQSR	Q9QXX0	80	PhoX	45
71.95	Intra	HGSC[K]LPGDCR	Q9QXX0	246	SSSLQPV[K]TK	Q9QXX0	945	PhoX	4
71.71	Intra	HGSC[K]LPGDCR	Q9QXX0	246	QGCSP[K]HGSCK	Q9QXX0	241	PhoX	3
71.71	Intra	ASDYFC[K]CPEDYEGK	Q9QXX0	550	HGSC[K]LPGDCR	Q9QXX0	246	PhoX	3
71.71	Intra	VILDGA[K]WDDDCNTCQCLNGR	Q9QXX0	875	HGSC[K]LPGDCR	Q9QXX0	246	PhoX	2
71.5	Intra	T[K]CTSDSYYQDNCANITFTFNK	Q9QXX0	947	VACS[K]VWCGPRPCR	Q9QXX0	894	PhoX	7
70.92	Intra	AGGPCSFGSGSTPVIGGNTFNL[K]ASR	Q9QXX0	110	VACS[K]VWCGPRPCR	Q9QXX0	894	PhoX	5
69.95	Intra	LH[K]SHNECPSGQSCIPVLDDQCFVRPCTGVGECR	Q9QXX0	906	ASDYFC[K]CPEDYEGK	Q9QXX0	550	PhoX	4
69.64	Intra	NCSHL[K]DHCR	Q9QXX0	564	RPL[K]NR	Q9QXX0	1063	PhoX	2
69.6	Intra	AGGPCSFGSGSTPVIGGNTFNL[K]ASR	Q9QXX0	110	DLVNDFYCDC[K]NGWK	Q9QXX0	694	PhoX	14
68.6	Intra	ELSHVLHTNVVF[K]R	Q01705	1607	[K]HPIKR	Q01705	1628	PhoX	6
68.42	Intra	HGSC[K]LPGDCR	Q9QXX0	246	VCL[K]EYQSR	Q9QXX0	80	PhoX	1
68.42	Intra	EITD[K]IIDLVSKR	Q9QXX0	1034	HGSC[K]LPGDCR	Q9QXX0	246	PhoX	3
67.8	Intra	[K]CTGDECNTYFK	Q9QXX0	65	RPL[K]NR	Q9QXX0	1063	PhoX	5
67.76	Intra	HGSC[K]LPGDCR	Q9QXX0	246	G[K]TCHSR	Q9QXX0	700	PhoX	5
67.52	Intra	AGGPCSFGSGSTPVIGGNTFNL[K]ASR	Q9QXX0	110	VILDGA[K]WDDDCNTCQCLNGR	Q9QXX0	875	PhoX	2
67.31	Intra	SQSGG[K]FTCDCNK	Q9QXX0	612	G[K]TCHSR	Q9QXX0	700	PhoX	3
67.12	Intra	LH[K]SHNECPSGQSCIPVLDDQCFVRPCTGVGECR	Q9QXX0	906	SQSGG[K]FTCDCNK	Q9QXX0	612	PhoX	2
67.06	Intra	[K]CTGDECNTYFK	Q9QXX0	65	C[K]SQSGGK	Q9QXX0	606	PhoX	3
67.03	Intra	SQSGG[K]FTCDCNK	Q9QXX0	612	SSSLQPV[K]TK	Q9QXX0	945	PhoX	2
67.03	Intra	SYTLLVEAWDSSNDTIQPDSIIE[K]ASHSGMINPSR	Q9QXX0	154	[K]CTGDECNTYFK	Q9QXX0	65	PhoX	1
67.02	Intra	DDFFGHYACDQNGN[K]TCMEGWMGPDCNK	Q9QXX0	218	IRVTCDDHYYGFGCN[K]FCRPR	Q9QXX0	198	PhoX	7
66.53	Intra	SP[K]CFNNGTCVDQVGGYTCTCPPGFVGER	Q01705	1237	CLCPA[K]FNGLLCHILDYSFTGGAGR	Q01705	1419	PhoX	4
65.88	Intra	CPEDYEG[K]NCSHLK	Q9QXX0	558	C[K]SQSGGK	Q9QXX0	606	PhoX	2
65.57	Intra	LH[K]SHNECPSGQSCIPVLDDQCFVRPCTGVGECR	Q9QXX0	906	T[K]CTSDSYYQDNCANITFTFNK	Q9QXX0	947	PhoX	1
65.25	Intra	LH[K]SHNECPSGQSCIPVLDDQCFVRPCTGVGECR	Q9QXX0	906	VACS[K]VWCGPRPCR	Q9QXX0	894	PhoX	6
63.63	Intra	LH[K]SHNECPSGQSCIPVLDDQCFVRPCTGVGECR	Q9QXX0	906	EITD[K]IIDLVSK	Q9QXX0	1034	PhoX	2
63.58	Intra	DLVNDFYCDC[K]NGWK	Q9QXX0	694	G[K]TCHSR	Q9QXX0	700	PhoX	31
63.57	Intra	EITD[K]IIDLVSKR	Q9QXX0	1034	SQSGG[K]FTCDCNK	Q9QXX0	612	PhoX	3
63.22	Intra	AGGPCSFGSGSTPVIGGNTFNL[K]ASR	Q9QXX0	110	TCMEGWMGPDCN[K]AICR	Q9QXX0	231	PhoX	1
62.71	Intra	SC[K]NLIASYYCDCLPGWMGQNCDININDCLGQCQNDASCR	Q9QXX0	428	NCSHL[K]DHCR	Q9QXX0	564	PhoX	1
62.55	Intra	ASDYFC[K]CPEDYEGK	Q9QXX0	550	VACS[K]VWCGPRPCR	Q9QXX0	894	PhoX	3
62.2	Intra	TCQLDANECEA[K]PCVNAR	Q9QXX0	419	SQSGG[K]FTCDCNK	Q9QXX0	612	PhoX	2
62.2	Intra	SC[K]NLIASYYCDCLPGWMGQNCDININDCLGQCQNDASCR	Q9QXX0	428	[K]CTGDECNTYFK	Q9QXX0	65	PhoX	1
62.11	Intra	CPEDYEG[K]NCSHLK	Q9QXX0	558	SQSGG[K]FTCDCNK	Q9QXX0	612	PhoX	2
62.09	Intra	IIDLVS[K]R	Q9QXX0	1041	RPL[K]NR	Q9QXX0	1063	PhoX	1
60.8	Intra	DDFFGHYACDQNGN[K]TCMEGWMGPDCNKAICR	Q9QXX0	218	HGSC[K]LPGDCR	Q9QXX0	246	PhoX	2
60.8	Intra	QWQTL[K]QNTGIAHFEYR	Q9QXX0	171	HGSC[K]LPGDCR	Q9QXX0	246	PhoX	1
60.59	Intra	VACS[K]VWCGPRPCR	Q9QXX0	894	DDGNPV[K]EITDK	Q9QXX0	1029	PhoX	4
60.44	Intra	QWQTL[K]QNTGIAHFEYR	Q9QXX0	171	VACS[K]VWCGPRPCR	Q9QXX0	894	PhoX	3
60.44	Intra	SC[K]NLIASYYCDCLPGWMGQNCDININDCLGQCQNDASCR	Q9QXX0	428	VACS[K]VWCGPRPCR	Q9QXX0	894	PhoX	6
60.06	Intra	VTCDDHYYGFGCN[K]FCRPR	Q9QXX0	198	YISSNVCGPHG[K]CK	Q9QXX0	604	PhoX	1
59.25	Intra	CTSDSYYQDNCANITFTFN[K]EMMSPGLTTEHICSELR	Q9QXX0	967	VACS[K]VWCGPRPCR	Q9QXX0	894	PhoX	2
59.21	Intra	TCQLDANECEA[K]PCVNAR	Q9QXX0	419	NCSHL[K]DHCR	Q9QXX0	564	PhoX	7
59.18	Intra	CESVINGCRG[K]PCKNGGVCAVASNTAR	Q01705	1314	G[K]PCK	Q01705	1314	PhoX	3
59.18	Intra	CESVINGCRGKPC[K]NGGVCAVASNTAR	Q01705	1317	G[K]PCKNGGVCAVASNTAR	Q01705	1314	PhoX	1
58.7	Intra	LH[K]SHNECPSGQSCIPVLDDQCFVRPCTGVGECR	Q9QXX0	906	VTCDDHYYGFGCN[K]FCRPR	Q9QXX0	198	PhoX	1
58.16	Intra	SQSGG[K]FTCDCNK	Q9QXX0	612	RPL[K]NR	Q9QXX0	1063	PhoX	2
57.6	Intra	DLVNDFYCDC[K]NGWK	Q9QXX0	694	VACS[K]VWCGPRPCR	Q9QXX0	894	PhoX	1
57.6	Intra	DLVNDFYCDC[K]NGWK	Q9QXX0	694	[K]CTGDECNTYFK	Q9QXX0	65	PhoX	2
57.59	Intra	AGGPCSFGSGSTPVIGGNTFNL[K]ASR	Q9QXX0	110	ASDYFC[K]CPEDYEGK	Q9QXX0	550	PhoX	4
57.5	Intra	SSSLQPV[K]TK	Q9QXX0	945	G[K]TCHSR	Q9QXX0	700	PhoX	1
57.5	Intra	YISSNVCGPHG[K]CK	Q9QXX0	604	G[K]TCHSR	Q9QXX0	700	PhoX	4
57.33	Intra	YISSNVCGPHG[K]CK	Q9QXX0	604	SSSLQPV[K]TK	Q9QXX0	945	PhoX	2
55.5	Intra	NCSHL[K]DHCR	Q9QXX0	564	QGCSP[K]HGSCK	Q9QXX0	241	PhoX	1
55.13	Intra	CLCPA[K]FNGLLCHILDYSFTGGAGR	Q01705	1419	[K]HPIKR	Q01705	1628	PhoX	3
55.11	Intra	LH[K]SHNECPSGQSCIPVLDDQCFVRPCTGVGECR	Q9QXX0	906	DLVNDFYCDC[K]NGWK	Q9QXX0	694	PhoX	6
53.75	Intra	QWQTL[K]QNTGIAHFEYR	Q9QXX0	171	TCMEGWMGPDCN[K]AICR	Q9QXX0	231	PhoX	1
53.32	Intra	VTCDDHYYGFGCN[K]FCRPR	Q9QXX0	198	SQSGG[K]FTCDCNK	Q9QXX0	612	PhoX	1
52.72	Intra	VILDGA[K]WDDDCNTCQCLNGR	Q9QXX0	875	SQSGG[K]FTCDCNK	Q9QXX0	612	PhoX	2
52.61	Intra	LH[K]SHNECPSGQSCIPVLDDQCFVRPCTGVGECR	Q9QXX0	906	RPL[K]NR	Q9QXX0	1063	PhoX	1
51.53	Intra	HGSC[K]LPGDCR	Q9QXX0	246	NGW[K]GK	Q9QXX0	698	PhoX	3
50.97	Intra	LH[K]SHNECPSGQSCIPVLDDQCFVRPCTGVGECR	Q9QXX0	906	NCSHL[K]DHCR	Q9QXX0	564	PhoX	1
50.61	Intra	CVCPPQWTG[K]TCQLDANECEAKPCVNAR	Q9QXX0	407	SQSGG[K]FTCDCNK	Q9QXX0	612	PhoX	2
50.61	Intra	QWQTL[K]QNTGIAHFEYR	Q9QXX0	171	SQSGG[K]FTCDCNK	Q9QXX0	612	PhoX	4
50.31	Intra	TCQLDANECEA[K]PCVNAR	Q9QXX0	419	G[K]TCHSR	Q9QXX0	700	PhoX	2
50.31	Intra	LH[K]SHNECPSGQSCIPVLDDQCFVRPCTGVGECR	Q9QXX0	906	G[K]TCHSR	Q9QXX0	700	PhoX	1
50.29	Intra	RPL[K]NRTDAAAHHHHHH	Q9QXX0	1063	TCQLDANECEA[K]PCVNAR	Q9QXX0	419	PhoX	3
49.81	Intra	TCMEGWMGPDCN[K]AICR	Q9QXX0	231	SQSGG[K]FTCDCNK	Q9QXX0	612	PhoX	1
48.76	Intra	AGGPCSFGSGSTPVIGGNTFNL[K]ASR	Q9QXX0	110	VCL[K]EYQSR	Q9QXX0	80	PhoX	1
48.28	Intra	SYTLLVEAWDSSNDTIQPDSIIE[K]ASHSGMINPSR	Q9QXX0	154	VACS[K]VWCGPRPCR	Q9QXX0	894	PhoX	1
47.82	Intra	ASDYFC[K]CPEDYEGK	Q9QXX0	550	C[K]SQSGGK	Q9QXX0	606	PhoX	2
47.81	Intra	SQSGGKFTCDCN[K]GFTGTYCHENINDCESNPCK	Q9QXX0	619	YISSNVCGPHG[K]CKSQSGGK	Q9QXX0	604	PhoX	3
47.75	Intra	VILDGA[K]WDDDCNTCQCLNGR	Q9QXX0	875	SSSLQPV[K]TK	Q9QXX0	945	PhoX	1
47.6	Intra	TCQLDANECEA[K]PCVNAR	Q9QXX0	419	DLVNDFYCDC[K]NGWK	Q9QXX0	694	PhoX	1
46.39	Intra	QWQTL[K]QNTGIAHFEYR	Q9QXX0	171	DLVNDFYCDC[K]NGWK	Q9QXX0	694	PhoX	1
45.45	Intra	LH[K]SHNECPSGQSCIPVLDDQCFVRPCTGVGECR	Q9QXX0	906	C[K]SQSGGK	Q9QXX0	606	PhoX	2
45.16	Intra	NCTQSLQCW[K]YFSDGHCDSQCNSAGCLFDGFDCQLTEGQCNPLYDQYCK	Q01705	1498	G[K]PCK	Q01705	1314	PhoX	1
45.03	Intra	IEAV[K]SEPVEAAA	Q01705	1712	[K]HPIKR	Q01705	1628	PhoX	2
44.72	Intra	VTCDDHYYGFGCN[K]FCRPR	Q9QXX0	198	SSSLQPV[K]TK	Q9QXX0	945	PhoX	1
44.45	Intra	SQSGG[K]FTCDCNK	Q9QXX0	612	QGCSP[K]HGSCK	Q9QXX0	241	PhoX	1
44.14	Intra	NCSHL[K]DHCR	Q9QXX0	564	G[K]TCHSR	Q9QXX0	700	PhoX	1
43.96	Intra	AGGPCSFGSGSTPVIGGNTFNL[K]ASR	Q9QXX0	110	VTCDDHYYGFGCN[K]FCRPR	Q9QXX0	198	PhoX	1
43.31	Intra	SYTLLVEAWDSSNDTIQPDSIIE[K]ASHSGMINPSR	Q9QXX0	154	QWQTL[K]QNTGIAHFEYR	Q9QXX0	171	PhoX	1
41.94	Intra	VACS[K]VWCGPRPCR	Q9QXX0	894	RPL[K]NR	Q9QXX0	1063	PhoX	1
41.89	Intra	AGGPCSFGSGSTPVIGGNTFNL[K]ASR	Q9QXX0	110	HGSC[K]LPGDCR	Q9QXX0	246	PhoX	1
41.65	Intra	LH[K]SHNECPSGQSCIPVLDDQCFVRPCTGVGECR	Q9QXX0	906	QGCSP[K]HGSCK	Q9QXX0	241	PhoX	1
41.24	Intra	ASDYFC[K]CPEDYEGK	Q9QXX0	550	RPL[K]NR	Q9QXX0	1063	PhoX	2
40.92	Intra	SSSLQPV[K]TK	Q9QXX0	945	C[K]SQSGGK	Q9QXX0	606	PhoX	1
40.3	Intra	QGCSP[K]HGSCK	Q9QXX0	241	RPL[K]NR	Q9QXX0	1063	PhoX	1

### Sheet: Crosslinks WT (inter)
Max. XlinkX Score	Crosslink Type	Sequence A	Accession A	Position A	Sequence B	Accession B	Position B	Crosslinker	# CSMs
68.42	Inter	SGWTGVNCDVLSVSCEVAAQ[K]R	Q01705	1107	HGSC[K]LPGDCR	Q9QXX0	246	PhoX	2
61.3	Inter	HGSC[K]LPGDCR	Q9QXX0	246	G[K]PCK	Q01705	1314	PhoX	2
41.65	Inter	CLCPA[K]FNGLLCHILDYSFTGGAGR	Q01705	1419	HGSC[K]LPGDCR	Q9QXX0	246	PhoX	1

### Sheet: Crosslinks WT (intra)
Max. XlinkX Score	Crosslink Type	Sequence A	Accession A	Position A	Sequence B	Accession B	Position B	Crosslinker	# CSMs
141.46	Intra	LH[K]SHNECPSGQSCIPVLDDQCFVRPCTGVGECR	Q9QXX0	906	VILDGA[K]WDDDCNTCQCLNGR	Q9QXX0	875	PhoX	4
135.36	Intra	SQSGG[K]FTCDCNK	Q9QXX0	612	NCSHL[K]DHCR	Q9QXX0	564	PhoX	5
133.57	Intra	CLCPA[K]FNGLLCHILDYSFTGGAGR	Q01705	1419	G[K]PCKNGGVCAVASNTAR	Q01705	1314	PhoX	22
114.59	Intra	DDFFGHYACDQNGNKTCMEGWMGPDCN[K]AICR	Q9QXX0	231	HGSC[K]LPGDCRCQYGWQGLYCDK	Q9QXX0	246	PhoX	38
113.63	Intra	SC[K]NLIASYYCDCLPGWMGQNCDININDCLGQCQNDASCR	Q9QXX0	428	LH[K]SHNECPSGQSCIPVLDDQCFVRPCTGVGECR	Q9QXX0	906	PhoX	1
109.86	Intra	VACS[K]VWCGPRPCR	Q9QXX0	894	HGSC[K]LPGDCR	Q9QXX0	246	PhoX	2
108.98	Intra	[K]CTRDECDTYFK	Q9QXX0	65	HGSC[K]LPGDCR	Q9QXX0	246	PhoX	6
108.09	Intra	[K]CTRDECDTYFK	Q9QXX0	65	VCL[K]EYQSR	Q9QXX0	80	PhoX	2
107.15	Intra	SP[K]CFNNGTCVDQVGGYTCTCPPGFVGER	Q01705	1237	G[K]PCKNGGVCAVASNTAR	Q01705	1314	PhoX	6
100.19	Intra	SQSGG[K]FTCDCNK	Q9QXX0	612	IIDLVS[K]R	Q9QXX0	1041	PhoX	2
99.01	Intra	LH[K]SHNECPSGQSCIPVLDDQCFVRPCTGVGECR	Q9QXX0	906	QWQTL[K]QNTGIAHFEYQIR	Q9QXX0	171	PhoX	3
97.09	Intra	VACS[K]VWCGPRPCR	Q9QXX0	894	VCL[K]EYQSR	Q9QXX0	80	PhoX	1
96.67	Intra	SC[K]NLIASYYCDCLPGWMGQNCDININDCLGQCQNDASCR	Q9QXX0	428	CVCPPQWTG[K]TCQLDANECEAKPCVNAR	Q9QXX0	407	PhoX	2
96.41	Intra	SYTLLVEAWDSSNDTIQPDSIIE[K]ASHSGMINPSR	Q9QXX0	154	LH[K]SHNECPSGQSCIPVLDDQCFVRPCTGVGECR	Q9QXX0	906	PhoX	2
95.85	Intra	TCMEGWMGPDCN[K]AICR	Q9QXX0	231	VACS[K]VWCGPRPCR	Q9QXX0	894	PhoX	1
95.79	Intra	YISSNVCGPHG[K]CK	Q9QXX0	604	HGSC[K]LPGDCR	Q9QXX0	246	PhoX	3
95.5	Intra	LH[K]SHNECPSGQSCIPVLDDQCFVRPCTGVGECR	Q9QXX0	906	TCMEGWMGPDCN[K]AICR	Q9QXX0	231	PhoX	3
95.35	Intra	SQSGG[K]FTCDCNK	Q9QXX0	612	HGSC[K]LPGDCR	Q9QXX0	246	PhoX	3
94.01	Intra	RPL[K]NRTDAAAHHHHHH	Q9QXX0	1063	DDGNPV[K]EITDK	Q9QXX0	1029	PhoX	2
92.78	Intra	VTAGGPCSFGSGSTPVIGGNTFNL[K]ASR	Q9QXX0	110	QWQTL[K]QNTGIAHFEYQIR	Q9QXX0	171	PhoX	8
91.91	Intra	QWQTL[K]QNTGIAHFEYQIR	Q9QXX0	171	[K]CTRDECDTYFK	Q9QXX0	65	PhoX	1
87.32	Intra	YISSNVCGPHG[K]CK	Q9QXX0	604	SQSGG[K]FTCDCNK	Q9QXX0	612	PhoX	5
86.34	Intra	HGSC[K]LPGDCR	Q9QXX0	246	C[K]SQSGGK	Q9QXX0	606	PhoX	1
86.16	Intra	DAQGQQMIFPYYGHEEELR[K]HPIKR	Q01705	1628	ELSHVLHTNVVF[K]R	Q01705	1607	PhoX	6
86.01	Intra	VACS[K]VWCGPRPCR	Q9QXX0	894	SSSLQPV[K]TK	Q9QXX0	945	PhoX	1
86.01	Intra	VACS[K]VWCGPRPCR	Q9QXX0	894	SQSGG[K]FTCDCNK	Q9QXX0	612	PhoX	4
85.38	Intra	SYTLLVEAWDSSNDTIQPDSIIE[K]ASHSGMINPSR	Q9QXX0	154	QWQTL[K]QNTGIAHFEYQIR	Q9QXX0	171	PhoX	6
84.11	Intra	HGSC[K]LPGDCR	Q9QXX0	246	G[K]TCHSR	Q9QXX0	700	PhoX	3
82.39	Intra	HGSC[K]LPGDCR	Q9QXX0	246	VCL[K]EYQSR	Q9QXX0	80	PhoX	2
81.63	Intra	NCSHL[K]DHCR	Q9QXX0	564	HGSC[K]LPGDCR	Q9QXX0	246	PhoX	4
81.63	Intra	HGSC[K]LPGDCR	Q9QXX0	246	QGCSP[K]HGSCK	Q9QXX0	241	PhoX	1
79.91	Intra	VTAGGPCSFGSGSTPVIGGNTFNL[K]ASR	Q9QXX0	110	DLVNDFYCDC[K]NGWK	Q9QXX0	694	PhoX	3
79.03	Intra	NCSHL[K]DHCR	Q9QXX0	564	C[K]SQSGGK	Q9QXX0	606	PhoX	1
79.02	Intra	ELSHVLHTNVVF[K]R	Q01705	1607	KHPI[K]R	Q01705	1632	PhoX	4
75.74	Intra	ASDYFC[K]CPEDYEGK	Q9QXX0	550	YISSNVCGPHG[K]CK	Q9QXX0	604	PhoX	2
75.74	Intra	VILDGA[K]WDDDCNTCQCLNGR	Q9QXX0	875	VACS[K]VWCGPRPCR	Q9QXX0	894	PhoX	10
75.74	Intra	IIDLVS[K]RDGNSSLIAAVAEVR	Q9QXX0	1041	VACS[K]VWCGPRPCR	Q9QXX0	894	PhoX	5
74.89	Intra	HGSC[K]LPGDCR	Q9QXX0	246	RPL[K]NR	Q9QXX0	1063	PhoX	3
74.74	Intra	QWQTL[K]QNTGIAHFEYQIR	Q9QXX0	171	VCL[K]EYQSR	Q9QXX0	80	PhoX	1
72.73	Intra	[K]CTRDECDTYFK	Q9QXX0	65	RPL[K]NR	Q9QXX0	1063	PhoX	3
72.55	Intra	LH[K]SHNECPSGQSCIPVLDDQCFVRPCTGVGECR	Q9QXX0	906	VACS[K]VWCGPRPCR	Q9QXX0	894	PhoX	6
71.56	Intra	LH[K]SHNECPSGQSCIPVLDDQCFVRPCTGVGECR	Q9QXX0	906	VTAGGPCSFGSGSTPVIGGNTFNL[K]ASR	Q9QXX0	110	PhoX	2
70.91	Intra	LH[K]SHNECPSGQSCIPVLDDQCFVRPCTGVGECR	Q9QXX0	906	HGSC[K]LPGDCR	Q9QXX0	246	PhoX	6
70.06	Intra	SP[K]CFNNGTCVDQVGGYTCTCPPGFVGER	Q01705	1237	GKPC[K]NGGVCAVASNTAR	Q01705	1317	PhoX	1
70	Intra	[K]CTRDECDTYFK	Q9QXX0	65	SQSGG[K]FTCDCNK	Q9QXX0	612	PhoX	1
69.38	Intra	VTAGGPCSFGSGSTPVIGGNTFNL[K]ASR	Q9QXX0	110	[K]CTRDECDTYFK	Q9QXX0	65	PhoX	4
68.38	Intra	VACS[K]VWCGPRPCR	Q9QXX0	894	EITD[K]IIDLVSKR	Q9QXX0	1034	PhoX	4
68.37	Intra	SQSGG[K]FTCDCNK	Q9QXX0	612	RPL[K]NR	Q9QXX0	1063	PhoX	2
67.76	Intra	VCL[K]EYQSR	Q9QXX0	80	G[K]TCHSR	Q9QXX0	700	PhoX	1
67.76	Intra	SQSGG[K]FTCDCNK	Q9QXX0	612	G[K]TCHSR	Q9QXX0	700	PhoX	2
67.76	Intra	NCSHL[K]DHCR	Q9QXX0	564	G[K]TCHSR	Q9QXX0	700	PhoX	2
67.74	Intra	HGSC[K]LPGDCR	Q9QXX0	246	SSSLQPV[K]TK	Q9QXX0	945	PhoX	2
67.7	Intra	DDFFGHYACDQNGN[K]TCMEGWMGPDCNK	Q9QXX0	218	VTCDDHYYGFGCN[K]FCRPR	Q9QXX0	198	PhoX	6
67.12	Intra	ASDYFC[K]CPEDYEGKNCSHLK	Q9QXX0	550	SQSGG[K]FTCDCNK	Q9QXX0	612	PhoX	6
67.12	Intra	LH[K]SHNECPSGQSCIPVLDDQCFVRPCTGVGECR	Q9QXX0	906	SQSGG[K]FTCDCNK	Q9QXX0	612	PhoX	4
66.09	Intra	QWQTL[K]QNTGIAHFEYQIR	Q9QXX0	171	HGSC[K]LPGDCR	Q9QXX0	246	PhoX	4
65.06	Intra	NLNIL[K]NVSAEYSIYIACEPSLSANNEIHVAISAEDIRDDGNPVK	Q9QXX0	990	VACS[K]VWCGPRPCR	Q9QXX0	894	PhoX	15
64.84	Intra	VACS[K]VWCGPRPCR	Q9QXX0	894	[K]CTRDECDTYFK	Q9QXX0	65	PhoX	1
63.58	Intra	DLVNDFYCDC[K]NGWK	Q9QXX0	694	G[K]TCHSR	Q9QXX0	700	PhoX	11
63.58	Intra	YISSNVCGPHG[K]CK	Q9QXX0	604	G[K]TCHSR	Q9QXX0	700	PhoX	3
63.57	Intra	VILDGA[K]WDDDCNTCQCLNGR	Q9QXX0	875	SQSGG[K]FTCDCNK	Q9QXX0	612	PhoX	3
63.16	Intra	LH[K]SHNECPSGQSCIPVLDDQCFVRPCTGVGECR	Q9QXX0	906	ASDYFC[K]CPEDYEGK	Q9QXX0	550	PhoX	3
62.2	Intra	TCQLDANECEA[K]PCVNAR	Q9QXX0	419	SQSGG[K]FTCDCNK	Q9QXX0	612	PhoX	2
61.26	Intra	HPI[K]R	Q01705	1632	G[K]PCK	Q01705	1314	PhoX	2
61.14	Intra	TCQLDANECEA[K]PCVNAR	Q9QXX0	419	VCL[K]EYQSR	Q9QXX0	80	PhoX	2
61.14	Intra	VCL[K]EYQSR	Q9QXX0	80	SSSLQPV[K]TK	Q9QXX0	945	PhoX	2
61.12	Intra	VTCDDHYYGFGCN[K]FCRPR	Q9QXX0	198	VCL[K]EYQSR	Q9QXX0	80	PhoX	2
60.8	Intra	DDFFGHYACDQNGN[K]TCMEGWMGPDCNKAICR	Q9QXX0	218	HGSC[K]LPGDCR	Q9QXX0	246	PhoX	6
60.52	Intra	NCTQSLQCW[K]YFSDGHCDSQCNSAGCLFDGFDCQLTEGQCNPLYDQYCK	Q01705	1498	G[K]PCKNGGVCAVASNTAR	Q01705	1314	PhoX	1
60.52	Intra	LH[K]SHNECPSGQSCIPVLDDQCFVRPCTGVGECR	Q9QXX0	906	TCQLDANECEA[K]PCVNAR	Q9QXX0	419	PhoX	5
60.44	Intra	FTCDCN[K]GFTGTYCHENINDCESNPCK	Q9QXX0	619	YISSNVCGPHG[K]CK	Q9QXX0	604	PhoX	1
60.29	Intra	SQSGG[K]FTCDCNK	Q9QXX0	612	SSSLQPV[K]TK	Q9QXX0	945	PhoX	2
60.15	Intra	VTAGGPCSFGSGSTPVIGGNTFNL[K]ASR	Q9QXX0	110	VCL[K]EYQSR	Q9QXX0	80	PhoX	4
59.75	Intra	RPL[K]NRTDAAAHHHHHH	Q9QXX0	1063	SSSLQPV[K]TK	Q9QXX0	945	PhoX	4
59.35	Intra	TCQLDANECEA[K]PCVNAR	Q9QXX0	419	ASDYFC[K]CPEDYEGK	Q9QXX0	550	PhoX	2
59.21	Intra	ASDYFC[K]CPEDYEGK	Q9QXX0	550	NCSHL[K]DHCR	Q9QXX0	564	PhoX	5
58.98	Intra	ASDYFC[K]CPEDYEGK	Q9QXX0	550	HGSC[K]LPGDCR	Q9QXX0	246	PhoX	2
58.92	Intra	[K]CTRDECDTYFK	Q9QXX0	65	YISSNVCGPHG[K]CK	Q9QXX0	604	PhoX	2
57.5	Intra	TCQLDANECEA[K]PCVNAR	Q9QXX0	419	G[K]TCHSR	Q9QXX0	700	PhoX	2
57.1	Intra	YISSNVCGPHG[K]CK	Q9QXX0	604	NCSHL[K]DHCR	Q9QXX0	564	PhoX	3
56.41	Intra	DLVNDFYCDC[K]NGWK	Q9QXX0	694	HGSC[K]LPGDCR	Q9QXX0	246	PhoX	5
56.25	Intra	YISSNVCGPHG[K]CK	Q9QXX0	604	SSSLQPV[K]TK	Q9QXX0	945	PhoX	3
56.01	Intra	VILDGA[K]WDDDCNTCQCLNGR	Q9QXX0	875	HGSC[K]LPGDCR	Q9QXX0	246	PhoX	1
56.01	Intra	EITD[K]IIDLVSKR	Q9QXX0	1034	HGSC[K]LPGDCR	Q9QXX0	246	PhoX	1
55.46	Intra	QWQTL[K]QNTGIAHFEYQIR	Q9QXX0	171	TCMEGWMGPDCN[K]AICR	Q9QXX0	231	PhoX	1
52.58	Intra	VTAGGPCSFGSGSTPVIGGNTFNL[K]ASR	Q9QXX0	110	SQSGG[K]FTCDCNK	Q9QXX0	612	PhoX	1
52.48	Intra	SC[K]NLIASYYCDCLPGWMGQNCDININDCLGQCQNDASCR	Q9QXX0	428	VACS[K]VWCGPRPCR	Q9QXX0	894	PhoX	1
51.76	Intra	VTCDDHYYGFGCN[K]FCRPR	Q9QXX0	198	HGSC[K]LPGDCR	Q9QXX0	246	PhoX	1
50.91	Intra	T[K]CTSDSYYQDNCANITFTFNK	Q9QXX0	947	VACS[K]VWCGPRPCR	Q9QXX0	894	PhoX	2
50.31	Intra	SSSLQPV[K]TK	Q9QXX0	945	G[K]TCHSR	Q9QXX0	700	PhoX	1
50.19	Intra	VTAGGPCSFGSGSTPVIGGNTFNL[K]ASR	Q9QXX0	110	VTCDDHYYGFGCN[K]FCRPR	Q9QXX0	198	PhoX	1
50.04	Intra	TCQLDANECEA[K]PCVNAR	Q9QXX0	419	VACS[K]VWCGPRPCR	Q9QXX0	894	PhoX	1
50.02	Intra	NCSHL[K]DHCR	Q9QXX0	564	SSSLQPV[K]TK	Q9QXX0	945	PhoX	2
49.54	Intra	IEAV[K]SEPVEAAA	Q01705	1712	[K]HPIKR	Q01705	1628	PhoX	4
49.54	Intra	VTAGGPCSFGSGSTPVIGGNTFNL[K]ASR	Q9QXX0	110	ASDYFC[K]CPEDYEGK	Q9QXX0	550	PhoX	1
49.42	Intra	ASDYFC[K]CPEDYEGK	Q9QXX0	550	VACS[K]VWCGPRPCR	Q9QXX0	894	PhoX	2
48.28	Intra	CTSDSYYQDNCANITFTFN[K]EMMSPGLTTEHICSELR	Q9QXX0	967	VACS[K]VWCGPRPCR	Q9QXX0	894	PhoX	1
48.17	Intra	SYTLLVEAWDSSNDTIQPDSIIE[K]ASHSGMINPSR	Q9QXX0	154	VCL[K]EYQSR	Q9QXX0	80	PhoX	8
47.82	Intra	SSSLQPV[K]TK	Q9QXX0	945	C[K]SQSGGK	Q9QXX0	606	PhoX	1
45.16	Intra	SGWTGVNCDVLSVSCEVAAQ[K]R	Q01705	1107	G[K]PCK	Q01705	1314	PhoX	1
45.08	Intra	TCQLDANECEA[K]PCVNAR	Q9QXX0	419	[K]CTRDECDTYFK	Q9QXX0	65	PhoX	1
45.03	Intra	QGCSP[K]HGSCK	Q9QXX0	241	RPL[K]NR	Q9QXX0	1063	PhoX	1
44.72	Intra	LH[K]SHNECPSGQSCIPVLDDQCFVRPCTGVGECR	Q9QXX0	906	DLVNDFYCDC[K]NGWK	Q9QXX0	694	PhoX	3
44.45	Intra	IIDLVS[K]RDGNSSLIAAVAEVR	Q9QXX0	1041	HGSC[K]LPGDCR	Q9QXX0	246	PhoX	2
44.45	Intra	QGCSP[K]HGSCK	Q9QXX0	241	G[K]TCHSR	Q9QXX0	700	PhoX	1
43.82	Intra	CLCPA[K]FNGLLCHILDYSFTGGAGR	Q01705	1419	[K]HPIKR	Q01705	1628	PhoX	3
42.87	Intra	VTCDDHYYGFGCN[K]FCRPR	Q9QXX0	198	[K]CTRDECDTYFK	Q9QXX0	65	PhoX	2
42.6	Intra	QWQTL[K]QNTGIAHFEYQIR	Q9QXX0	171	SQSGG[K]FTCDCNK	Q9QXX0	612	PhoX	1
41.94	Intra	LH[K]SHNECPSGQSCIPVLDDQCFVRPCTGVGECR	Q9QXX0	906	RPL[K]NR	Q9QXX0	1063	PhoX	1
41.57	Intra	NCSHL[K]DHCR	Q9QXX0	564	RPL[K]NR	Q9QXX0	1063	PhoX	1
